# Persistent biofluid small molecule alterations induced by *Trypanosoma cruzi* infection are not restored by antiparasitic treatment

**DOI:** 10.1101/2023.06.03.543565

**Authors:** Danya A. Dean, Jarrod Roach, Rebecca Ulrich vonBargen, Yi Xiong, Shelley S. Kane, London Klechka, Kate Wheeler, Michael Jimenez Sandoval, Mahbobeh Lesani, Ekram Hossain, Mitchelle Katemauswa, Miranda Schaefer, Morgan Harris, Sayre Barron, Zongyuan Liu, Chongle Pan, Laura-Isobel McCall

**Affiliations:** Department of Chemistry and Biochemistry, University of Oklahoma, Norman, OK, 73019, USA; Laboratories of Molecular Anthropology and Microbiome Research, University of Oklahoma, Norman, OK, 73019; USA; Department of Biomedical Engineering, University of Oklahoma, Norman, OK, 73019, USA; Department of Microbiology and Plant Biology, University of Oklahoma, Norman, OK, 73019, USA; Department of Biology, University of Oklahoma, Norman, OK, 73019, USA; Department of Neuroscience, Amherst College, Hampshire County, MA, 01002; USA

**Keywords:** Chagas disease, *Trypanosoma cruzi*, Biomarkers, Metabolites, Clinical treatment failure, Urine

## Abstract

**Table of contents graphic:** 

Chagas Disease (CD), caused by *Trypanosoma cruzi (T. cruzi)* protozoa, is a complicated parasitic illness with inadequate medical measures for diagnosing infection and monitoring treatment success. To address this gap, we analyzed changes in the metabolome of *T. cruzi-*infected mice via liquid chromatography tandem mass spectrometry analysis of clinically-accessible biofluids: saliva, urine, and plasma. Urine was the most indicative of infection status, across mouse and parasite genotypes. Metabolites perturbed by infection in the urine include kynurenate, acylcarnitines, and threonylcarbamoyladenosine. Based on these results, we sought to implement urine as a tool for assessment of CD treatment success. Strikingly, it was found that mice with parasite clearance following benznidazole antiparasitic treatment had comparable overall urine metabolome to mice that failed to clear parasites. These results match with clinical trial data in which benznidazole treatment did not improve patient outcomes in late-stage disease. Overall, this study provides insights into new small molecule-based CD diagnostic methods and a new approach to assess functional treatment response.
