## Supplemental Table 1 for "Persistent biofluid small molecule alterations induced by *Trypanosoma cruzi* infection are not restored by antiparasitic treatment"

### Sheet: Sheet1
features	m/z	RT	Annotation	Cosine.Score	No..of.Shared.Peaks	Mass.Diff..to.Library.Reference	Cluster.Index	AIC	Estimate	Std..Error	z.value	Pr...z..	qOrFDR	Group present in
174.1125_2.77	174.113	2.77	N-Acetyl-L-Leucine	0.964249	5	0.00050354	1433	-381.836	-0.000259868	7.58e-05	-3.42769	0.000608748	0.0154954	plasma_infected_uninfected
209.092_0.65	209.092	0.65	Kynurenine	0.969712	8	0	358	-1159.42	-0.000817002	0.00023112	-3.53496	0.000407829	0.014274	plasma_infected_uninfected
474.2872_3.89	474.287	3.89	NA	NA	NA	NA	570	-1210.22	-0.000123871	3.89e-05	-3.18715	0.00143684	0.027255	plasma_infected_uninfected
496.3397_6.81	496.34	6.81	LPC 16:0	0.974362	11	0.0106812	36	-412.422	0.0276267	0.00876982	3.15021	0.00163156	0.027255	plasma_infected_uninfected
550.3871_7.77	550.387	7.77	LPC 20:1/LPC O-20:2;O/PC 20:1/	0.881588	7	6.10352e-05	427	-900.733	0.000504402	0.000152624	3.30488	0.000950177	0.0204654	plasma_infected_uninfected
603.8957_4.33	603.896	4.33	NA	NA	NA	NA	504	-1339.89	0.000257669	5.61e-05	4.59637	4.3e-06	0.000300936	plasma_infected_uninfected
616.1758_5.87	616.176	5.87	Hemin cation	0.861494	5	0.00421143	443	-484.467	-0.0193313	0.00484747	-3.98793	6.67e-05	0.0031105	plasma_infected_uninfected
627.1898_4.38	627.19	4.38	NA	NA	NA	NA	1481	-1000.36	9.12e-05	1.91e-05	4.78135	1.74e-06	0.000162511	plasma_infected_uninfected
627.333_4.38	627.333	4.38	NA	NA	NA	NA	1498	-870.492	7.15e-05	1.85e-05	3.86039	0.000113205	0.00452819	plasma_infected_uninfected
659.3776_4.09	659.378	4.09	NA	NA	NA	NA	615	-716.795	0.000109083	3.28e-05	3.32389	0.000887722	0.0204654	plasma_infected_uninfected
669.709_4.12	669.709	4.12	NA	NA	NA	NA	546	-1094.69	9.16e-05	2.91e-05	3.14608	0.00165477	0.027255	plasma_infected_uninfected
731.5537_4.38	731.554	4.38	NA	NA	NA	NA	618	-808.257	0.000102235	2.45e-05	4.17131	3.03e-05	0.00169602	plasma_infected_uninfected
385.3462_9.43	385.346	9.43	Analog of 3Beta-Hydroxy-23,24-Bisnorchol-5-Enic Acid	0.909235	14	0.132202	484	-978.914	0.00132017	0.000266684	4.9503	7.41e-07	0.000162511	plasma_infected_uninfected
401.3411_9	401.341	9	Analog of Cholest-4,6-Dien-3-One	0.768661	8	18.0101	468	-576.905	0.00810952	0.00167095	4.85324	1.21e-06	0.000162511	plasma_infected_uninfected
225.0346_0.3	225.035	0.3	Analog of Glucose	0.892866	5	45.9716	89	-1229.02	0.000733699	0.000231858	3.16444	0.00155383	0.027255	plasma_infected_uninfected
494.324_6.31	494.324	6.31	Analog of LPC 16:1/LPC O-16:2;O	0.97123	10	2.005	217	-1111.09	0.00109725	0.00031439	3.4901	0.000482832	0.0150214	plasma_infected_uninfected
538.387_8.16	538.387	8.16	Analog of LPC 19:0/LPC O-19:1;O	0.972994	11	42.058	548	-798.784	0.000514053	0.000149581	3.43661	0.000589042	0.0154954	plasma_infected_uninfected
146.9803_11.15	146.98	11.15	NA	NA	NA	NA	1752	-244.241	0.00265085	0.000698803	3.79342	0.000148587	0.0160013	plasma_isoproterenol_uninfected
200.2373_5.42	200.237	5.42	NA	NA	NA	NA	5865	-278.77	0.000277268	5.3e-05	5.22817	1.71e-07	7.26e-05	plasma_isoproterenol_uninfected
400.3417_6.6	400.342	6.6	Palmitoylcarnitine	0.947114	6	0.000305176	315	-828.866	-0.000670471	0.000191879	-3.49423	0.000475423	0.0327149	plasma_isoproterenol_uninfected
129.0659_0.31	129.066	0.31	Analog of L-histidine	0.950434	4	27.0141	91	-292.571	0.000307542	7.06e-05	4.35548	1.33e-05	0.0028148	plasma_isoproterenol_uninfected
566.3211_6.53	566.321	6.53	Analog of Phosphocholine family member	0.923331	8	21.9841	233	-718.31	0.000213661	6.18e-05	3.46004	0.000540104	0.0327149	plasma_isoproterenol_uninfected
590.3212_6.53	590.321	6.53	Analog of Phosphocholine family member	0.799588	6	163.268	1510	-244.419	0.000212775	5.61e-05	3.78949	0.000150956	0.0160013	plasma_isoproterenol_uninfected
313.2369_5.8	313.237	5.8	Analog of Stearidonic acid	0.82944	11	7.9899	6622	-169.784	-0.000129181	3.5e-05	-3.69119	0.000223207	0.018928	plasma_isoproterenol_uninfected
80.9484_0.29	80.9484	0.29	NA	NA	NA	NA	103	-1392.63	0.000666681	0.000162786	4.09544	4.21e-05	0.0141812	saliva_infected_uninfected
83.0221_0.29	83.0221	0.29	NA	NA	NA	NA	181	-2080.87	6.18e-05	1.8e-05	3.4371	0.000587978	0.028029	saliva_infected_uninfected
162.1124_0.3	162.112	0.3	L-Carnitine	0.994627	7	0.000396729	46	-1618.2	-0.000747551	0.000234818	-3.18353	0.00145493	0.0393351	saliva_infected_uninfected
166.0863_0.63	166.086	0.63	DL-Phenylalanine	0.993306	6	0.00331116	43	-833.878	-0.00966869	0.00286582	-3.3738	0.000741392	0.0311797	saliva_infected_uninfected
183.0653_3.2	183.065	3.2	NA	NA	NA	NA	1745	-1574.16	0.000117749	3.58e-05	3.2917	0.000995825	0.0342654	saliva_infected_uninfected
203.0527_0.29	203.053	0.29	NA	NA	NA	NA	60	-1314.63	0.00034064	0.000108924	3.1273	0.00176419	0.0418591	saliva_infected_uninfected
204.123_0.39	204.123	0.39	O-Acetylcarnitine	0.985943	6	0	83	-1575.64	-0.00109781	0.000297681	-3.68786	0.00022615	0.0213995	saliva_infected_uninfected
209.0784_2.87	209.078	2.87	NA	NA	NA	NA	1799	-1427.06	5.1e-05	1.34e-05	3.81104	0.000138385	0.0176728	saliva_infected_uninfected
219.0265_0.28	219.026	0.28	NA	NA	NA	NA	249	-1754.98	0.000402958	0.000129566	3.11005	0.00187057	0.0418591	saliva_infected_uninfected
240.8388_0.27	240.839	0.27	NA	NA	NA	NA	1614	-1485.83	0.00010918	3.16e-05	3.45547	0.000549335	0.028029	saliva_infected_uninfected
277.2158_4.84	277.216	4.84	NA	NA	NA	NA	1677	-2494.56	-3.5e-05	1.13e-05	-3.10855	0.00188007	0.0418591	saliva_infected_uninfected
280.1289_1	280.129	1	Asn-Phe	0.871371	11	9.15527e-05	875	-1393.79	0.00161479	0.000424047	3.80804	0.000140075	0.0176728	saliva_infected_uninfected
285.1305_3.59	285.13	3.59	NA	NA	NA	NA	1058	-1788.03	7.92e-05	2.43e-05	3.26011	0.0011137	0.0356491	saliva_infected_uninfected
295.2263_4.84	295.226	4.84	NA	NA	NA	NA	529	-2034.58	-0.000209095	6.77e-05	-3.08729	0.00201993	0.0436883	saliva_infected_uninfected
351.2138_5.65	351.214	5.65	NA	NA	NA	NA	3588	-1854.75	-7.16e-05	2.09e-05	-3.43506	0.000592423	0.028029	saliva_infected_uninfected
353.2294_4.84	353.229	4.84	NA	NA	NA	NA	579	-1958.11	-0.00028086	7.01e-05	-4.00509	6.2e-05	0.0141812	saliva_infected_uninfected
395.2037_3.72	395.204	3.72	NA	NA	NA	NA	4696	-683.426	8.56e-05	2.72e-05	3.15203	0.00162141	0.0418591	saliva_infected_uninfected
437.1779_5.02	437.178	5.02	NA	NA	NA	NA	1332	-2056.18	5.21e-05	1.49e-05	3.50566	0.000455484	0.0265437	saliva_infected_uninfected
516.8545_7.35	516.855	7.35	NA	NA	NA	NA	3685	-2370.89	3.15e-05	1e-05	3.14309	0.00167173	0.0418591	saliva_infected_uninfected
656.4394_7.05	656.439	7.05	NA	NA	NA	NA	931	-1972.19	0.000129757	3.87e-05	3.35697	0.000788005	0.0313958	saliva_infected_uninfected
678.4513_7.04	678.451	7.04	NA	NA	NA	NA	1211	-1970.29	0.000123464	3.8e-05	3.25187	0.0011465	0.0356491	saliva_infected_uninfected
722.4784_7.03	722.478	7.03	NA	NA	NA	NA	1317	-2019.1	0.000102283	3.09e-05	3.30895	0.000936467	0.0342654	saliva_infected_uninfected
823.66_2.67	823.66	2.67	NA	NA	NA	NA	1137	-2137.53	-2.84e-05	8.89e-06	-3.19641	0.00139151	0.0393351	saliva_infected_uninfected
245.1381_3.59	245.138	3.59	Analog of 9-(2,3-dihydroxypropoxy)-9-oxononanoic acid	0.845161	9	18.0109	917	-1969.56	0.000114598	3.53e-05	3.24432	0.00117732	0.0356491	saliva_infected_uninfected
103.0546_0.63	103.055	0.63	NA	NA	NA	NA	200	-1901	-0.000276132	7.76e-05	-3.55978	0.000371163	0.0265437	saliva_infected_uninfected
120.081_0.63	120.081	0.63	NA	NA	NA	NA	53	-1222.67	-0.00284836	0.000802991	-3.5472	0.000389355	0.0265437	saliva_infected_uninfected
295.2264_6.01	295.226	6.01	NA	NA	NA	NA	534	-1877.39	-0.000138533	4.55e-05	-3.04466	0.0023294	0.0488675	saliva_infected_uninfected
308.2216_4.36	308.222	4.36	NA	NA	NA	NA	919	-2287.01	-3.41e-05	8.6e-06	-3.96005	7.49e-05	0.0141812	saliva_infected_uninfected
348.274_4.84	348.274	4.84	NA	NA	NA	NA	834	-2276.05	-8.79e-05	2.5e-05	-3.52161	0.00042893	0.0265437	saliva_infected_uninfected
470.3504_7.38	470.35	7.38	NA	NA	NA	NA	949	-2352.18	6.07e-05	1.9e-05	3.19323	0.00140691	0.0393351	saliva_infected_uninfected
492.3636_7.37	492.364	7.37	NA	NA	NA	NA	1978	-2381.41	4.75e-05	1.57e-05	3.03712	0.0023885	0.0488675	saliva_infected_uninfected
590.4005_7.07	590.4	7.07	NA	NA	NA	NA	1255	-1907.15	0.000105066	3.07e-05	3.41721	0.000632661	0.028172	saliva_infected_uninfected
612.4129_7.06	612.413	7.06	NA	NA	NA	NA	1212	-1953.58	0.00011589	3.72e-05	3.1153	0.0018376	0.0418591	saliva_infected_uninfected
834.6147_7.4	834.615	7.4	NA	NA	NA	NA	3674	-2187.03	3.68e-05	1.11e-05	3.30177	0.000960752	0.0342654	saliva_infected_uninfected
218.1386_0.52	218.139	0.52	Analog of O-Acetylcarnitine	0.985482	6	14.0156	205	-1837.72	-9.09e-05	2.59e-05	-3.50545	0.000455837	0.0265437	saliva_infected_uninfected
226.18_4.84	226.18	4.84	Analog of Omega-Hydroxydodecanoate	0.773095	8	45.021	153	-2251.48	-6e-05	1.6e-05	-3.74767	0.000178482	0.0193016	saliva_infected_uninfected
244.1904_4.84	244.19	4.84	Analog of Omega-Hydroxydodecanoate	0.797085	8	63.0314	115	-2175.76	-0.000135821	3.32e-05	-4.08691	4.37e-05	0.0141812	saliva_infected_uninfected
304.7424_0.31	304.742	0.31	NA	NA	NA	NA	772	-1447.33	0.000127275	3.42e-05	3.71832	0.00020055	0.0362995	saliva_isoproterenol_uninfected
369.2241_0.36	369.224	0.36	NA	NA	NA	NA	5626	-152.02	3.57e-05	8.39e-06	4.26243	2.02e-05	0.00732026	saliva_isoproterenol_uninfected
501.2306_2.46	501.231	2.46	NA	NA	NA	NA	4298	-88.1196	0.00242815	0.000209973	11.5641	6.26e-31	4.54e-28	saliva_isoproterenol_uninfected
244.1904_4.84	244.19	4.84	Analog of Omega-Hydroxydodecanoate	0.797085	8	63.0314	115	-1466.57	-0.000270075	6.89e-05	-3.92264	8.76e-05	0.0211365	saliva_isoproterenol_uninfected
76.0763_0.3	76.0763	0.3	NA	NA	NA	NA	222	-663.042	-0.00353555	0.00119242	-2.96502	0.00302658	0.0233252	urine_infected_uninfected
77.0388_3.52	77.0388	3.52	NA	NA	NA	NA	2949	-1009.87	2.46e-05	6.62e-06	3.71882	0.000200153	0.00301701	urine_infected_uninfected
79.0217_0.4	79.0217	0.4	NA	NA	NA	NA	3691	-1030.39	-0.000229842	5.4e-05	-4.25785	2.06e-05	0.000514355	urine_infected_uninfected
83.0496_1.22	83.0496	1.22	NA	NA	NA	NA	2127	-1182.61	0.000642923	6.27e-05	10.2494	1.19e-24	6.1e-22	urine_infected_uninfected
95.0859_3.66	95.0859	3.66	NA	NA	NA	NA	2369	-1392.93	6.41e-05	1.51e-05	4.23347	2.3e-05	0.000536066	urine_infected_uninfected
101.0059_2.53	101.006	2.53	NA	NA	NA	NA	4742	-887.195	3.36e-05	6.3e-06	5.33229	9.7e-08	4.32e-06	urine_infected_uninfected
103.0545_3.52	103.055	3.52	NA	NA	NA	NA	2079	-989.67	0.000964269	0.00017422	5.53479	3.12e-08	1.68e-06	urine_infected_uninfected
113.0963_2.16	113.096	2.16	NA	NA	NA	NA	2938	-1035.03	8.19e-05	2.45e-05	3.34796	0.000814081	0.00887695	urine_infected_uninfected
118.0653_3.52	118.065	3.52	NA	NA	NA	NA	2223	-867.591	0.000170086	4.04e-05	4.20566	2.6e-05	0.000544538	urine_infected_uninfected
120.0445_0.96	120.044	0.96	NA	NA	NA	NA	2143	-1188.11	0.000352431	6.31e-05	5.58244	2.37e-08	1.43e-06	urine_infected_uninfected
130.0499_4.82	130.05	4.82	NA	NA	NA	NA	2511	-1063.98	-5.76e-05	1.75e-05	-3.30025	0.000966004	0.0102589	urine_infected_uninfected
134.06_1.83	134.06	1.83	Indoxyl-containing molecule	0.944929	4	0	2415	-1104.19	0.000340227	7.03e-05	4.84198	1.29e-06	4.27e-05	urine_infected_uninfected
144.0807_3.52	144.081	3.52	NA	NA	NA	NA	2297	-1346.31	0.000106099	1.82e-05	5.82462	5.72e-09	4.51e-07	urine_infected_uninfected
146.0447_2.53	146.045	2.53	NA	NA	NA	NA	3381	-902.158	3.03e-05	6.2e-06	4.88596	1.03e-06	3.64e-05	urine_infected_uninfected
146.0924_0.38	146.092	0.38	4-Guanidino-Butanoate	0.950592	6	0.000595093	3416	-867.543	-0.00100608	0.000362301	-2.77692	0.00548769	0.036764	urine_infected_uninfected
147.0763_0.44	147.076	0.44	NA	NA	NA	NA	5569	-840.531	0.000216701	5.82e-05	3.72542	0.000194988	0.00298302	urine_infected_uninfected
149.1073_0.4	149.107	0.4	NA	NA	NA	NA	2233	-955.501	0.000154771	4.29e-05	3.61104	0.000304967	0.00395685	urine_infected_uninfected
151.144_0.3	151.144	0.3	NA	NA	NA	NA	2054	-738.006	-0.00226143	0.000781023	-2.89547	0.00378595	0.027918	urine_infected_uninfected
157.1222_4.06	157.122	4.06	4-Hydroxynonenal	0.759243	5	0.000198364	1351	-1158.15	2.31e-05	7.62e-06	3.03229	0.00242706	0.0209054	urine_infected_uninfected
160.0967_1.23	160.097	1.23	N-Isovaleroylglycine	0.888507	4	0.000305176	969	-367.081	0.00748892	0.00106572	7.02711	2.11e-12	3.6e-10	urine_infected_uninfected
164.0705_1.81	164.071	1.81	NA	NA	NA	NA	2770	-1144.37	7.65e-05	1.42e-05	5.37282	7.75e-08	3.78e-06	urine_infected_uninfected
173.1172_1.86	173.117	1.86	NA	NA	NA	NA	631	-1240.08	6.76e-05	1.81e-05	3.72714	0.000193666	0.00298302	urine_infected_uninfected
175.0866_0.54	175.087	0.54	NA	NA	NA	NA	527	-685.08	-3.3e-05	6.52e-06	-5.06148	4.16e-07	1.68e-05	urine_infected_uninfected
176.0916_0.51	176.092	0.51	NA	NA	NA	NA	2163	-1124.08	0.000230901	6.47e-05	3.5684	0.000359166	0.00454501	urine_infected_uninfected
178.0498_2.73	178.05	2.73	NA	NA	NA	NA	2921	-958.408	-8.44e-05	1.74e-05	-4.8409	1.29e-06	4.27e-05	urine_infected_uninfected
180.0654_1.93	180.065	1.93	Hippuric acid	0.944185	4	0.000595093	966	-293.113	-0.0218883	0.00531256	-4.12009	3.79e-05	0.000761146	urine_infected_uninfected
190.0498_2.31	190.05	2.31	Kynurenate	0.991269	5	0.000198364	2080	-650.307	-0.00549532	0.00129653	-4.2385	2.25e-05	0.000536066	urine_infected_uninfected
190.1073_0.75	190.107	0.75	NA	NA	NA	NA	2130	-985.486	0.000373053	6.47e-05	5.76987	7.93e-09	5.81e-07	urine_infected_uninfected
192.0688_1.08	192.069	1.08	NA	NA	NA	NA	3345	-829.087	-3.65e-05	1.24e-05	-2.93213	0.0033665	0.0255604	urine_infected_uninfected
192.0688_1.32	192.069	1.32	NA	NA	NA	NA	2338	-983.87	7.06e-05	2.31e-05	3.05333	0.00226314	0.0198267	urine_infected_uninfected
202.1073_1.42	202.107	1.42	NA	NA	NA	NA	2826	-967.831	2.59e-05	6.67e-06	3.88116	0.000103959	0.00174685	urine_infected_uninfected
204.0688_0.65	204.069	0.65	NA	NA	NA	NA	5098	-768.687	8.74e-05	2.04e-05	4.28608	1.82e-05	0.000465997	urine_infected_uninfected
204.0688_0.92	204.069	0.92	NA	NA	NA	NA	2289	-1269.09	0.000286009	3.48e-05	8.21399	2.14e-16	5.48e-14	urine_infected_uninfected
204.123_0.39	204.123	0.39	O-Acetylcarnitine	0.985943	6	0	83	-845.499	-0.00110345	0.000389843	-2.83051	0.00464746	0.0328527	urine_infected_uninfected
206.1134_0.68	206.113	0.68	NA	NA	NA	NA	3320	-1360.35	2.29e-05	5.43e-06	4.217	2.48e-05	0.000540284	urine_infected_uninfected
207.065_3.93	207.065	3.93	NA	NA	NA	NA	2900	-960.534	-9.32e-06	3.38e-06	-2.75735	0.00582718	0.0378029	urine_infected_uninfected
208.0855_3.66	208.085	3.66	NA	NA	NA	NA	742	-998.168	2.74e-05	7e-06	3.91912	8.89e-05	0.00157063	urine_infected_uninfected
211.1691_4.09	211.169	4.09	NA	NA	NA	NA	2339	-1137.52	6.48e-05	2.14e-05	3.02582	0.00247959	0.0209167	urine_infected_uninfected
214.1071_2.55	214.107	2.55	NA	NA	NA	NA	2301	-1358.99	6.06e-05	1.98e-05	3.06702	0.00216207	0.0191045	urine_infected_uninfected
215.1388_0.44	215.139	0.44	Pro-Val	0.96911	5	0.000213623	2465	-1294.98	-6.58e-05	1.8e-05	-3.65007	0.000262171	0.003583	urine_infected_uninfected
219.1701_0.32	219.17	0.32	NA	NA	NA	NA	555	-665.532	-0.00186518	0.000594278	-3.13856	0.00169778	0.0156777	urine_infected_uninfected
220.0636_3.49	220.064	3.49	NA	NA	NA	NA	2170	-1006.32	0.00116901	0.000157839	7.40638	1.3e-13	2.66e-11	urine_infected_uninfected
220.1289_0.43	220.129	0.43	NA	NA	NA	NA	2371	-1264.39	-0.000174765	4.71e-05	-3.71335	0.000204534	0.00303837	urine_infected_uninfected
220.1289_1.25	220.129	1.25	NA	NA	NA	NA	3253	-939.466	8.07e-05	2.45e-05	3.29376	0.000988562	0.0103395	urine_infected_uninfected
222.0793_0.71	222.079	0.71	NA	NA	NA	NA	2213	-1296.56	0.000124722	3.05e-05	4.08818	4.35e-05	0.000857007	urine_infected_uninfected
223.1075_0.45	223.107	0.45	NA	NA	NA	NA	2837	-1160.03	3.38e-05	1.24e-05	2.73	0.00633342	0.03938	urine_infected_uninfected
230.102_0.93	230.102	0.93	NA	NA	NA	NA	2643	-1329.37	2.8e-05	1.05e-05	2.6748	0.00747731	0.0433008	urine_infected_uninfected
231.1449_0.61	231.145	0.61	NA	NA	NA	NA	4731	-780.576	2.33e-05	8.69e-06	2.68121	0.0073356	0.0429788	urine_infected_uninfected
232.1289_0.55	232.129	0.55	NA	NA	NA	NA	2187	-1237.65	-0.000123228	3.4e-05	-3.62565	0.000288241	0.00378778	urine_infected_uninfected
238.0933_0.47	238.093	0.47	NA	NA	NA	NA	2582	-1214.86	-7.07e-05	2.07e-05	-3.41388	0.000640451	0.00737598	urine_infected_uninfected
240.1591_3.22	240.159	3.22	NA	NA	NA	NA	2334	-485.767	0.000391012	0.00014889	2.62617	0.00863512	0.0486318	urine_infected_uninfected
240.1591_3.99	240.159	3.99	NA	NA	NA	NA	2199	-1203.31	0.000164172	3.9e-05	4.2121	2.53e-05	0.000540284	urine_infected_uninfected
242.1383_3.5	242.138	3.5	NA	NA	NA	NA	2185	-1065.03	0.000322648	0.000106354	3.03373	0.00241553	0.0209054	urine_infected_uninfected
243.1336_1.02	243.134	1.02	NA	NA	NA	NA	2340	-1350.06	-5.12e-05	1.9e-05	-2.69451	0.00704921	0.0420083	urine_infected_uninfected
248.1128_1.25	248.113	1.25	NA	NA	NA	NA	3325	-784.717	-7.05e-05	2.24e-05	-3.1441	0.00166596	0.0155237	urine_infected_uninfected
251.1386_2.88	251.139	2.88	NA	NA	NA	NA	2452	-1319.15	-3.87e-05	1.18e-05	-3.29024	0.00100102	0.0103641	urine_infected_uninfected
252.0723_0.51	252.072	0.51	NA	NA	NA	NA	3153	-1135.93	-4.45e-05	1.55e-05	-2.87603	0.00402706	0.0289556	urine_infected_uninfected
252.1202_3.17	252.12	3.17	NA	NA	NA	NA	2472	-1348.18	3.08e-05	1.17e-05	2.62929	0.00855624	0.0484538	urine_infected_uninfected
254.1495_0.28	254.149	0.28	NA	NA	NA	NA	2351	-1040.39	6.09e-05	1.78e-05	3.41559	0.000636441	0.00737598	urine_infected_uninfected
258.1695_4.42	258.17	4.42	NA	NA	NA	NA	2617	-1323.67	2.39e-05	7.53e-06	3.16765	0.00153677	0.0145851	urine_infected_uninfected
258.1696_3.83	258.17	3.83	NA	NA	NA	NA	2604	-1313.77	3.77e-05	1.35e-05	2.8013	0.00508971	0.0347751	urine_infected_uninfected
262.0915_0.45	262.091	0.45	NA	NA	NA	NA	2737	-802.268	-0.000160292	5.46e-05	-2.93389	0.00334745	0.0255604	urine_infected_uninfected
264.0377_0.38	264.038	0.38	NA	NA	NA	NA	2391	-665.849	-7.6e-05	1.98e-05	-3.83695	0.00012457	0.00202673	urine_infected_uninfected
264.1624_3.12	264.162	3.12	NA	NA	NA	NA	2876	-887.914	2.12e-05	7e-06	3.0246	0.00248959	0.0209167	urine_infected_uninfected
266.1364_3.29	266.136	3.29	NA	NA	NA	NA	2560	-829.413	8.74e-05	2.92e-05	2.99504	0.00274411	0.0219743	urine_infected_uninfected
266.1377_3.17	266.138	3.17	NA	NA	NA	NA	2383	-1246.87	8.14e-05	2.45e-05	3.32192	0.000893993	0.00964571	urine_infected_uninfected
268.0435_3.1	268.043	3.1	NA	NA	NA	NA	2324	-1289.19	6.54e-05	2.41e-05	2.71529	0.00662173	0.0404004	urine_infected_uninfected
272.1488_3.77	272.149	3.77	NA	NA	NA	NA	4837	-715.892	1.08e-05	4.07e-06	2.66286	0.00774801	0.0443671	urine_infected_uninfected
274.1829_4.71	274.183	4.71	NA	NA	NA	NA	2141	-1142.9	-0.000280531	6.6e-05	-4.25318	2.11e-05	0.000514355	urine_infected_uninfected
275.1228_0.65	275.123	0.65	NA	NA	NA	NA	7218	-1314.29	-5.2e-05	1.88e-05	-2.75753	0.00582397	0.0378029	urine_infected_uninfected
279.1334_2.93	279.133	2.93	NA	NA	NA	NA	2083	-989.076	-0.000739394	0.000175517	-4.21266	2.52e-05	0.000540284	urine_infected_uninfected
280.165_0.3	280.165	0.3	NA	NA	NA	NA	2188	-1271.41	5.92e-05	1.99e-05	2.97474	0.00293241	0.0230595	urine_infected_uninfected
281.1491_3.81	281.149	3.81	NA	NA	NA	NA	2237	-1252.1	-8.71e-05	3.02e-05	-2.88514	0.0039124	0.0284412	urine_infected_uninfected
284.0986_0.51	284.099	0.51	Guanosine	0.982011	8	0.00561523	514	-1162.62	-5.5e-05	1.69e-05	-3.25919	0.00111732	0.011228	urine_infected_uninfected
286.1644_3.86	286.164	3.86	NA	NA	NA	NA	2471	-1347.02	4.89e-05	1.78e-05	2.74805	0.00599503	0.0384056	urine_infected_uninfected
297.0478_0.33	297.048	0.33	NA	NA	NA	NA	3209	-855.299	3.78e-05	1.34e-05	2.82371	0.00474719	0.0331011	urine_infected_uninfected
303.1003_2.63	303.1	2.63	NA	NA	NA	NA	3436	-864.223	-4.11e-05	1.17e-05	-3.52082	0.000430221	0.00531297	urine_infected_uninfected
318.1541_2.76	318.154	2.76	NA	NA	NA	NA	2813	-1037.89	2.3e-05	8.63e-06	2.66891	0.0076097	0.0438199	urine_infected_uninfected
325.2115_4.05	325.212	4.05	NA	NA	NA	NA	3193	-1000.37	-2.77e-05	7.96e-06	-3.4761	0.000508754	0.00599394	urine_infected_uninfected
327.1002_2.29	327.1	2.29	NA	NA	NA	NA	2730	-997.731	7.57e-05	1.54e-05	4.92199	8.57e-07	3.25e-05	urine_infected_uninfected
327.1002_2.47	327.1	2.47	NA	NA	NA	NA	2507	-1111.49	9.7e-05	2.01e-05	4.83253	1.35e-06	4.32e-05	urine_infected_uninfected
327.1545_1.14	327.154	1.14	NA	NA	NA	NA	3284	-809.973	-1.83e-05	6.49e-06	-2.82377	0.0047463	0.0331011	urine_infected_uninfected
330.1902_2.62	330.19	2.62	NA	NA	NA	NA	1086	-793.379	-8.07e-05	2.46e-05	-3.27703	0.00104907	0.010753	urine_infected_uninfected
333.0509_3.26	333.051	3.26	NA	NA	NA	NA	2697	-1223.82	5.56e-05	1.24e-05	4.46585	7.97e-06	0.000215114	urine_infected_uninfected
333.0744_1.25	333.074	1.25	NA	NA	NA	NA	5101	-770.542	-2.19e-05	5.55e-06	-3.94719	7.91e-05	0.00142192	urine_infected_uninfected
339.1404_0.39	339.14	0.39	NA	NA	NA	NA	3310	-628.534	-4.91e-05	1.39e-05	-3.52425	0.000424691	0.00530864	urine_infected_uninfected
366.1752_3.32	366.175	3.32	NA	NA	NA	NA	3004	-806.612	-2.03e-05	7.56e-06	-2.68099	0.00734047	0.0429788	urine_infected_uninfected
375.114_0.52	375.114	0.52	NA	NA	NA	NA	3278	-989.316	-5.49e-05	1.09e-05	-5.05721	4.25e-07	1.68e-05	urine_infected_uninfected
377.1449_2.94	377.145	2.94	Riboflavin	0.935131	14	0.00109863	2115	-1166.69	0.000270972	6.02e-05	4.50189	6.74e-06	0.000191763	urine_infected_uninfected
398.2531_4.04	398.253	4.04	NA	NA	NA	NA	2962	-988.378	-3.54e-05	9.88e-06	-3.5868	0.000334766	0.00428919	urine_infected_uninfected
400.2687_4.35	400.269	4.35	NA	NA	NA	NA	3172	-841.323	-5.39e-05	1.86e-05	-2.90057	0.00372484	0.0276664	urine_infected_uninfected
402.1501_0.65	402.15	0.65	NA	NA	NA	NA	2635	-1100.26	0.000147152	5.41e-05	2.71841	0.00655971	0.0404004	urine_infected_uninfected
413.141_2.37	413.141	2.37	N6-Threonylcarbamoyladenosine	0.890542	9	0.00100708	2190	-1224.98	-0.000128521	4.04e-05	-3.18459	0.0014496	0.0138864	urine_infected_uninfected
416.2637_3.48	416.264	3.48	NA	NA	NA	NA	2880	-876.391	-1.87e-05	6.19e-06	-3.02563	0.00248116	0.0209167	urine_infected_uninfected
423.1978_3.37	423.198	3.37	NA	NA	NA	NA	4653	-751.99	-3.02e-05	1.14e-05	-2.65656	0.00789423	0.0449533	urine_infected_uninfected
427.1566_2.78	427.157	2.78	NA	NA	NA	NA	3152	-1159.22	-3.08e-05	6.88e-06	-4.46652	7.95e-06	0.000215114	urine_infected_uninfected
453.1434_3.1	453.143	3.1	NA	NA	NA	NA	2669	-1217.18	3.48e-05	1.24e-05	2.81521	0.00487451	0.0337593	urine_infected_uninfected
497.1334_3.1	497.133	3.1	NA	NA	NA	NA	2064	-885.771	0.0015346	0.000394897	3.88608	0.000101876	0.00174038	urine_infected_uninfected
514.1599_3.1	514.16	3.1	NA	NA	NA	NA	2868	-1114.02	2.83e-05	9.68e-06	2.92631	0.00343014	0.0258522	urine_infected_uninfected
519.1155_3.1	519.115	3.1	NA	NA	NA	NA	2228	-1262.65	0.000137758	3.76e-05	3.66492	0.00024742	0.00347405	urine_infected_uninfected
172.0967_2.38	172.097	2.38	Analog of (3-Phenylpropionyl)glycine	0.920131	4	36.0003	2056	-755.011	0.00428153	0.000692472	6.18296	6.29e-10	5.94e-08	urine_infected_uninfected
178.0532_0.76	178.053	0.76	Analog of (3-Phenylpropionyl)glycine	0.850274	5	30.0438	2095	-955.634	0.00138907	0.000378181	3.67304	0.000239684	0.00341217	urine_infected_uninfected
212.1279_4.22	212.128	4.22	Analog of (3-Phenylpropionyl)glycine	0.744197	5	4.0309	3974	-1298.46	8.63e-05	1.6e-05	5.38745	7.15e-08	3.66e-06	urine_infected_uninfected
428.1885_2.94	428.188	2.94	Analog of Analog of .beta.-D-Glucose	0.846737	4	45.0735	2711	-617.122	6.83e-05	2.09e-05	3.27021	0.00107467	0.0109063	urine_infected_uninfected
283.1032_0.62	283.103	0.62	Analog of 1-Methyladenosine	0.964153	5	0.983215	2181	-1164.46	-0.000209067	3.91e-05	-5.35054	8.77e-08	4.09e-06	urine_infected_uninfected
237.0866_0.5	237.087	0.5	Analog of 2-Quinolinecarboxylic Acid	0.893934	4	63.0266	87	-1437.69	-7.79e-05	1.12e-05	-6.97447	3.07e-12	4.5e-10	urine_infected_uninfected
308.1348_0.98	308.135	0.98	Analog of 5'-S-methyl-5'-thioadenosine	0.989726	5	10.0378	2211	-587.226	-0.000541605	0.00015404	-3.51601	0.000438081	0.00534564	urine_infected_uninfected
262.1281_0.42	262.128	0.42	Analog of Acetyl-DL-carnitine	0.822865	7	58.0051	2588	-1359.79	-4.83e-05	1.33e-05	-3.63501	0.000277973	0.00374898	urine_infected_uninfected
293.1127_0.56	293.113	0.56	Analog of Adenosine	0.930996	5	25.0087	2633	-951.202	1.94e-05	5.75e-06	3.37818	0.000729678	0.00812957	urine_infected_uninfected
413.1232_0.65	413.123	0.65	Analog of Adenosine, 5'-S-methyl-5'-thio-	0.835956	4	115.03	2430	-1293.93	-3.37e-05	1.24e-05	-2.71311	0.00666544	0.0404265	urine_infected_uninfected
241.0928_0.64	241.093	0.64	Analog of AICAR	0.776485	7	97.9772	2358	-1245.66	-0.000116963	3e-05	-3.9029	9.5e-05	0.00165127	urine_infected_uninfected
297.1076_0.61	297.108	0.61	Analog of alpha.-L-Asp-L-Phe	0.783268	10	15.9946	1886	-1312.2	-2.65e-05	9.51e-06	-2.79011	0.00526904	0.0355313	urine_infected_uninfected
354.1289_0.66	354.129	0.66	Analog of alpha.-L-Glu-L-Tyr	0.760929	7	43.0059	3228	-959.971	-3.29e-05	7e-06	-4.69756	2.63e-06	8.18e-05	urine_infected_uninfected
125.0962_3.61	125.096	3.61	Analog of Analog of (2R)-2-[(2R,5S)-5-[(2S)-2-hydroxybutyl]oxolan-2-yl]propanoic acid	0.852525	5	109.074	2909	-907.582	1.61e-05	5.15e-06	3.12957	0.00175062	0.0160213	urine_infected_uninfected
142.0862_1.25	142.086	1.25	Analog of Creatinine	0.78738	4	28.0202	2658	-1271.18	6.3e-05	1.01e-05	6.22264	4.89e-10	5.57e-08	urine_infected_uninfected
188.0739_1.81	188.074	1.81	Analog of Cysteine	0.711501	4	66.0459	2084	-859.848	0.00255012	0.000399892	6.37704	1.81e-10	2.31e-08	urine_infected_uninfected
221.0919_0.52	221.092	0.52	Analog of Glutamic acid	0.803247	4	73.0319	1441	-1196.78	-0.00087433	4.8e-05	-18.2084	4.42e-74	4.53e-71	urine_infected_uninfected
350.101_3.1	350.101	3.1	Analog of Glutathione	0.783527	12	42.01	2418	-1270.15	9.24e-05	2.63e-05	3.51286	0.000443312	0.00534583	urine_infected_uninfected
155.0814_0.4	155.081	0.4	Analog of Histamine	0.921088	4	42.9914	3696	-692.104	-0.000146921	5.37e-05	-2.73543	0.00622996	0.0391761	urine_infected_uninfected
203.1026_0.48	203.103	0.48	Analog of Ile-Pro	0.934836	4	26.0524	3451	-757.536	-9.84e-05	3.67e-05	-2.67921	0.00737958	0.0429788	urine_infected_uninfected
298.2007_3.94	298.201	3.94	Analog of Lauroylcarnitine	0.913416	8	46.0793	2408	-1305.21	5.65e-05	1.67e-05	3.38024	0.000724223	0.00812957	urine_infected_uninfected
304.1749_1.25	304.175	1.25	Analog of Lauroylcarnitine	0.74059	8	40.1051	2361	-1210.44	-0.000141488	5.23e-05	-2.70539	0.00682233	0.0411346	urine_infected_uninfected
343.222_3.64	343.222	3.64	Analog of Lauroylcarnitine	0.891165	8	1.05801	2910	-981.609	-3.79e-05	1.13e-05	-3.36462	0.000766504	0.00844803	urine_infected_uninfected
164.0375_3.26	164.037	3.26	Analog of L-Phenylalanine	0.886717	6	44.0595	2257	-1278.73	0.000185277	4.18e-05	4.42919	9.46e-06	0.000248593	urine_infected_uninfected
130.0499_4.57	130.05	4.57	Analog of L-Saccharopine	0.711319	4	129.079	2488	-1042.29	-3.45e-05	1.18e-05	-2.91817	0.0035209	0.0263425	urine_infected_uninfected
238.1434_3.76	238.143	3.76	Analog of N-(8Z,11Z,14Z-Eicosatrienoyl)ethanolamine	0.767302	5	32.9484	2309	-833.06	8.63e-05	2.38e-05	3.62867	0.000284881	0.00378778	urine_infected_uninfected
238.1434_3.61	238.143	3.61	Analog of N-(8Z,11Z,14Z-Eicosatrienoyl)ethanolamine	0.794821	5	32.9484	2120	-1131.55	0.00029594	7.28e-05	4.06718	4.76e-05	0.000920299	urine_infected_uninfected
281.0987_2.37	281.099	2.37	Analog of N6-Threonylcarbamoyladenosine	0.873358	7	132.043	4661	-932.786	-1.66e-05	5.83e-06	-2.85305	0.00433021	0.0308227	urine_infected_uninfected
105.0338_1.93	105.034	1.93	NA	NA	NA	NA	6452	-274.767	-0.0112491	0.00348571	-3.22722	0.00125001	0.0123199	urine_infected_uninfected
109.1014_2.97	109.101	2.97	NA	NA	NA	NA	450	-986.029	0.000460337	0.000153691	2.99521	0.00274257	0.0219743	urine_infected_uninfected
127.1118_2.98	127.112	2.98	NA	NA	NA	NA	1505	-567.113	0.0058192	0.00192729	3.01936	0.00253306	0.0209474	urine_infected_uninfected
131.0492_3.53	131.049	3.53	NA	NA	NA	NA	586	-643.08	0.00781566	0.00131232	5.95562	2.59e-09	2.21e-07	urine_infected_uninfected
141.1273_3.64	141.127	3.64	NA	NA	NA	NA	4830	-761.199	2.67e-05	8.84e-06	3.0168	0.00255456	0.0209474	urine_infected_uninfected
143.1178_0.4	143.118	0.4	NA	NA	NA	NA	2121	-1105.88	0.000312991	0.00011414	2.74218	0.00610335	0.0388567	urine_infected_uninfected
144.0841_1.1	144.084	1.1	NA	NA	NA	NA	2062	-681.342	0.00494172	0.000937341	5.27207	1.35e-07	5.76e-06	urine_infected_uninfected
148.0391_3.1	148.039	3.1	NA	NA	NA	NA	2579	-885.26	6.19e-05	2.21e-05	2.7992	0.00512297	0.0347751	urine_infected_uninfected
158.027_0.73	158.027	0.73	NA	NA	NA	NA	838	-1300.93	-7.53e-05	2.45e-05	-3.06897	0.00214802	0.0191045	urine_infected_uninfected
158.0811_1.23	158.081	1.23	NA	NA	NA	NA	650	-799.949	0.00110405	0.000129352	8.53518	1.4e-17	4.78e-15	urine_infected_uninfected
174.1237_0.48	174.124	0.48	NA	NA	NA	NA	297	-690.245	-0.00360277	0.000952006	-3.7844	0.000154079	0.00242971	urine_infected_uninfected
183.1128_0.59	183.113	0.59	NA	NA	NA	NA	2277	-1356.28	-4.99e-05	1.82e-05	-2.73995	0.00614482	0.0388793	urine_infected_uninfected
188.0917_0.73	188.092	0.73	NA	NA	NA	NA	2161	-1196.95	0.000230582	6.59e-05	3.50032	0.0004647	0.00553857	urine_infected_uninfected
193.1223_3.05	193.122	3.05	NA	NA	NA	NA	2392	-1355.88	-3.46e-05	1.28e-05	-2.69638	0.00700981	0.0420083	urine_infected_uninfected
195.0764_0.96	195.076	0.96	NA	NA	NA	NA	2096	-1091.25	0.000671611	0.000119951	5.59904	2.16e-08	1.38e-06	urine_infected_uninfected
196.0968_0.59	196.097	0.59	NA	NA	NA	NA	2714	-774.907	-0.000341953	0.000118938	-2.87505	0.00403967	0.0289556	urine_infected_uninfected
206.0811_3.53	206.081	3.53	NA	NA	NA	NA	569	-623.273	0.00912418	0.00147619	6.18092	6.37e-10	5.94e-08	urine_infected_uninfected
207.1049_3.66	207.105	3.66	NA	NA	NA	NA	2761	-1064.34	-2.84e-05	1.06e-05	-2.6792	0.00737977	0.0429788	urine_infected_uninfected
211.1691_3.39	211.169	3.39	NA	NA	NA	NA	2797	-880.19	4.88e-05	1.48e-05	3.29884	0.000970845	0.0102589	urine_infected_uninfected
224.1279_2.82	224.128	2.82	NA	NA	NA	NA	2754	-705.945	6.19e-05	2.09e-05	2.96559	0.003021	0.0233252	urine_infected_uninfected
226.1435_2.94	226.143	2.94	NA	NA	NA	NA	3947	-434.884	0.00225209	0.000587854	3.83104	0.000127603	0.00204364	urine_infected_uninfected
226.1435_3.04	226.143	3.04	NA	NA	NA	NA	3946	-431.105	0.00221536	0.000548207	4.04111	5.32e-05	0.000991436	urine_infected_uninfected
226.1435_3.17	226.143	3.17	NA	NA	NA	NA	2057	-772.424	0.00258015	0.000762075	3.38569	0.000709988	0.00808597	urine_infected_uninfected
226.1436_3.38	226.144	3.38	NA	NA	NA	NA	3128	-401.112	0.0021505	0.000778704	2.76163	0.00575129	0.0378029	urine_infected_uninfected
231.1411_4.38	231.141	4.38	NA	NA	NA	NA	2345	-1286.19	-5.07e-05	1.68e-05	-3.01844	0.00254081	0.0209474	urine_infected_uninfected
244.154_3.34	244.154	3.34	NA	NA	NA	NA	2193	-1284.73	8.65e-05	2.91e-05	2.9732	0.00294712	0.0230595	urine_infected_uninfected
246.1695_4.54	246.169	4.54	NA	NA	NA	NA	2397	-1210.69	-0.000127171	2.59e-05	-4.91454	8.9e-07	3.26e-05	urine_infected_uninfected
247.1073_3.5	247.107	3.5	NA	NA	NA	NA	2105	-1036.09	0.000547415	0.000171754	3.1872	0.00143658	0.0138864	urine_infected_uninfected
248.1675_4.38	248.167	4.38	NA	NA	NA	NA	2088	-1050.03	-0.000350891	0.000108324	-3.23927	0.00119834	0.0119253	urine_infected_uninfected
251.1022_1.79	251.102	1.79	NA	NA	NA	NA	3365	-895.135	-9.58e-05	1.68e-05	-5.6842	1.31e-08	8.98e-07	urine_infected_uninfected
257.1565_4.71	257.156	4.71	NA	NA	NA	NA	3052	-1001.79	-2.7e-05	9.74e-06	-2.77183	0.00557414	0.0371006	urine_infected_uninfected
258.1696_3.99	258.17	3.99	NA	NA	NA	NA	2440	-1289.65	6.38e-05	1.73e-05	3.6932	0.000221447	0.00324261	urine_infected_uninfected
270.079_2.14	270.079	2.14	NA	NA	NA	NA	4798	-638.425	-2.4e-05	8.73e-06	-2.75144	0.0059334	0.0382499	urine_infected_uninfected
278.1416_3.08	278.142	3.08	NA	NA	NA	NA	2335	-1187.64	5.34e-05	1.96e-05	2.7297	0.00633921	0.03938	urine_infected_uninfected
288.1622_3.54	288.162	3.54	NA	NA	NA	NA	2469	-1304.92	4.4e-05	1.2e-05	3.65129	0.000260931	0.003583	urine_infected_uninfected
307.201_4.57	307.201	4.57	NA	NA	NA	NA	3148	-713.26	-0.000134207	3.38e-05	-3.97468	7.05e-05	0.00128993	urine_infected_uninfected
311.069_3.26	311.069	3.26	NA	NA	NA	NA	2171	-1207.76	0.000316194	6.96e-05	4.54345	5.53e-06	0.000162071	urine_infected_uninfected
318.1363_3.09	318.136	3.09	NA	NA	NA	NA	3042	-750.107	-2.63e-05	8.78e-06	-2.99886	0.00270991	0.0219743	urine_infected_uninfected
325.0845_2.51	325.084	2.51	NA	NA	NA	NA	2640	-1125.3	-7.27e-05	2.3e-05	-3.15933	0.00158135	0.0148705	urine_infected_uninfected
342.1178_0.65	342.118	0.65	NA	NA	NA	NA	2675	-1124.34	3.26e-05	1.16e-05	2.80877	0.00497314	0.0342112	urine_infected_uninfected
359.123_1.95	359.123	1.95	NA	NA	NA	NA	2553	-1115.27	-4.94e-05	1.79e-05	-2.75892	0.0057993	0.0378029	urine_infected_uninfected
373.2215_3.47	373.221	3.47	NA	NA	NA	NA	3074	-874.57	2.56e-05	8.56e-06	2.99076	0.00278283	0.0221116	urine_infected_uninfected
373.2216_3.6	373.222	3.6	NA	NA	NA	NA	2482	-1219.03	5.58e-05	1.81e-05	3.07953	0.00207328	0.0186414	urine_infected_uninfected
411.1543_3.53	411.154	3.53	NA	NA	NA	NA	2682	-1009.31	4.6e-05	1.19e-05	3.86613	0.000110576	0.00182808	urine_infected_uninfected
428.1885_3.04	428.188	3.04	NA	NA	NA	NA	2641	-676.746	6.37e-05	2.2e-05	2.88986	0.00385411	0.0282176	urine_infected_uninfected
434.2378_4.35	434.238	4.35	NA	NA	NA	NA	2155	-1147.63	-0.000132191	3.26e-05	-4.05156	5.09e-05	0.000965732	urine_infected_uninfected
376.1497_3.3	376.15	3.3	Analog of N-Acetyl-D-Tryptophan	0.776808	8	129.04	2614	-1257.59	-8.23e-05	1.48e-05	-5.55475	2.78e-08	1.58e-06	urine_infected_uninfected
217.1181_0.55	217.118	0.55	Analog of N-Acetylproline	0.905105	4	59.0371	2092	-1062.9	-0.000382986	0.000120252	-3.18485	0.0014483	0.0138864	urine_infected_uninfected
325.15_3.91	325.15	3.91	Analog of N-alpha-Acetyl-L-ornithine	0.707254	7	150.042	5202	-754.676	-9.4e-06	2.28e-06	-4.1215	3.76e-05	0.000761146	urine_infected_uninfected
188.1281_3.68	188.128	3.68	Analog of N-Palmitoylglycine	0.744339	4	126.14	2069	-988.744	0.000778453	0.000184311	4.22358	2.4e-05	0.000540284	urine_infected_uninfected
382.258_4.94	382.258	4.94	Analog of Palmitoylcarnitine (annotated as CAR 14:3;O based on m/z)	0.726184	8	18.084	2836	-710.175	-0.000122545	3.34e-05	-3.67434	0.000238462	0.00341217	urine_infected_uninfected
173.092_0.33	173.092	0.33	Analog of PyroGlu-Pro	0.713767	4	54.011	1421	-953.947	0.000240862	7.75e-05	3.10857	0.00187997	0.0170528	urine_infected_uninfected
243.1336_0.8	243.134	0.8	Analog of PyroGlu-Pro	0.895531	6	16.0306	2893	-735.058	2.14e-05	7.86e-06	2.71578	0.00661201	0.0404004	urine_infected_uninfected
355.1541_0.29	355.154	0.29	Analog of S-(5'-Adenosyl)-L-methionine	0.951293	5	43.9909	2660	-1182.86	4.92e-05	1.06e-05	4.62494	3.75e-06	0.000112963	urine_infected_uninfected
251.0878_2.86	251.088	2.86	NA	NA	NA	NA	5746	-264.762	3.6e-05	9.54e-06	3.77197	0.000161961	0.0409493	urine_isoproterenol_uninfected
294.1002_0.83	294.1	0.83	NA	NA	NA	NA	5247	-264.365	1.23e-05	2.26e-06	5.45209	4.98e-08	3.78e-05	urine_isoproterenol_uninfected
395.2762_7.03	395.276	7.03	NA	NA	NA	NA	145	-152.514	1.49e-05	2.58e-06	5.76867	7.99e-09	1.21e-05	urine_isoproterenol_uninfected
421.8694_0.26	421.869	0.26	NA	NA	NA	NA	2651	-180.718	-2.06e-05	5.07e-06	-4.05825	4.94e-05	0.0170777	urine_isoproterenol_uninfected
496.3397_6.81	496.34	6.81	LPC 16:0	0.974362	11	0.0106812	36	-724.762	-9.17e-05	1.86e-05	-4.92085	8.62e-07	0.000435735	urine_isoproterenol_uninfected
290.1593_0.71	290.159	0.71	Analog of Lauroylcarnitine	0.785434	8	54.1207	4042	-441.77	-0.000326002	8.09e-05	-4.02786	5.63e-05	0.0170777	urine_isoproterenol_uninfected
